# Olfactory projection neuron rewiring in the brain of an ecological specialist

**DOI:** 10.1101/2024.07.26.605288

**Authors:** Benedikt R. Dürr, Enrico Bertolini, Suguru Takagi, Justine Pascual, Liliane Abuin, Giovanna Lucarelli, Richard Benton, Thomas O. Auer

**Author notes:** Corresponding author: Thomas O. Auer. equal contribution (Enrico Bertolini, Suguru Takagi, Justine Pascual).

## Abstract

Animals’ behaviours can vary greatly between even closely-related species. While changes in the sensory periphery have frequently been linked to species-specific behaviours, very little is known about if and how individual cell types in the central brain evolve. Here, we develop a set of advanced genetic tools to compare homologous neurons in *Drosophila sechellia* – which specialises on a single fruit – and *Drosophila melanogaster*. Through systematic morphological analysis of olfactory projection neurons (PNs), we reveal that global anatomy of these second-order neurons is conserved. However, high-resolution, quantitative comparisons identify a striking case of convergent rewiring of PNs in two distinct olfactory pathways critical for *D. sechellia*’s host location. Calcium imaging and labelling of pre-synaptic sites in these evolved PNs demonstrate that novel functional connections with third-order partners are formed in *D. sechellia*. This work demonstrates that peripheral sensory evolution is accompanied by highly-selective wiring changes in the central brain to facilitate ecological specialisation, and paves the way for systematic comparison of other cell types throughout the nervous system.
