## Supplementary Table 1 for "Olfactory projection neuron rewiring in the brain of an ecological specialist"

### Sheet: Sheet1
Supplementary Table 1: Genomic locations of piggyBac insertions. In blue = attP site used in this study.
Line	insertion site 1	insertion site 2	insertion site 3	Line identifier
pBac(3xP3-DsRed-attP) line1	4:153567..153646	2R:4811108..4811187		pBac-attPA26
pBac(3xP3-DsRed-attP) line2	2L:14348441..14348520	3R:16025079 ..16025158	3R:19267358..19267431
pBac(3xP3-DsRed-attP) line3	2L:1671000..1671079
pBac(3xP3-DsRed-attP) line4	3R:29972636..29972715	2R:13659569..13659634	2R:249042..248987 plus more hits in unplaced scaffold
pBac(3xP3-DsRed-attP) line5	2L:164876..164955
pBac(3xP3-DsRed-attP) line6	3R:11614682..11614757
pBac(3xP3-DsRed-attP) line7	3R:5942576..5942655
pBac(3xP3-DsRed-attP) line8	2L:8933864..8933943	2L:8511811..8511888
pBac(3xP3-DsRed-attP) line9	2L:20760141..20760220	3L:3088544..3088623	2R:11531861..11531940
pBac(3xP3-DsRed-attP) line10	2L:5476901..5476980
pBac(3xP3-DsRed-attP) line11	2L:19742199..19753434
