## Supplementary Table 3 for "Olfactory projection neuron rewiring in the brain of an ecological specialist"

### Sheet: Sheet 1
Supplementary Table 3: List of all reconstructed PNs in D. sechellia. ID = neuron identity (see Supplementary Data for swc tracing files); PN type: adPN = anterior-dorsal PN cluster, lPN = lateral PN cluster; branching type: up = uni+-glomerular branching, u = uni-glomerular branching, m = multi-glomerular branching; glomerulus innervation = main target glomerulus; additional innervation = additi…
ID	species	PN type	branching type	glomerulus innervation	additional innervation	hemisphere	driver
1	Dsec	adPN	up	VM5d	VM7d	R	VT033006
2	Dsec	adPN	up	DL2d	DC3	L	VT033006
3	Dsec	adPN	up	VM7v	VA3_VM5d	L	VT033006
4	Dsec	adPN	up	VM7v	VM3_VC3l	L	VT033006
5	Dsec	adPN	m	md1		L	VT033006
6	Dsec	adPN	up	VM5d	VM7d_(VM2)	R	VT033006
7	Dsec	adPN	up	VM7v	VM3_DM6	L	VT033006
8	Dsec	adPN	m	md1		R	VT033006
9	Dsec	adPN	up	DL2d	DC3	R	VT033006
10	Dsec	adPN	up	DM1	DP1l_DP1m	R	VT033006
11	Dsec	adPN	u	DC1		R	VT033006
12	Dsec	adPN	up	DM6	VM7v_VM2_VM5d	R	VT033006
13	Dsec	adPN	up	VM3	VC4_VC1	L	VT033006
14	Dsec	adPN	m	md2		R	VT033006
15	Dsec	adPN	up	VC3l	VM5d	L	VT033006
16	Dsec	adPN	up	VM3	VC4_VC1_VC1_DM6	L	VT033006
17	Dsec	adPN	u	VC3l		R	VT033006
18	Dsec	adPN	up	VC3l	(VA4)	L	VT033006
19	Dsec	adPN	up	VC3l	VM5d_VM7d	L	VT033006
20	Dsec	adPN	m	md1		R	VT033006
21	Dsec	adPN	up	DL2d	DC3	R	VT033006
22	Dsec	adPN	up	VC3l	VM5d_VM7d_VC4	R	VT033006
23	Dsec	adPN	u	DC3	DP1l_DL2d_VL2a	R	VT033006
24	Dsec	adPN	up	VM5d	VC3l	R	VT033006
25	Dsec	adPN	up	VM3	VC4_VC1_DM6	L	VT033006
26	Dsec	adPN	u	VC3l		L	VT033006
27	Dsec	adPN	up	DM6	VM7v	L	VT033006
28	Dsec	adPN	u	DM1	DM4	R	VT033006
29	Dsec	adPN	up	VC3l	(VM3)	L	VT033006
30	Dsec	adPN	up	VC3l	(VM3)	L	VT033006
31	Dsec	adPN	u	VC3l		L	VT033006
32	Dsec	adPN	u	DC1		L	VT033006
33	Dsec	adPN	up	DL2v	DC3	R	VT033006
34	Dsec	adPN	up	VC3l	VM5d	L	VT033006
35	Dsec	lPN	m	ml3		R	VT033006
36	Dsec	adPN	m	md2		R	VT033006
37	Dsec	lPN	m	ml1		L	VT033006
38	Dsec	adPN	up	DC1	D_DL4_VA1d_DA4l	L	VT033006
39	Dsec	adPN	up	VC3l	VA2_VM3_VM7d_VM5d_VC1_VC4	R	VT033006
40	Dsec	adPN	up	VM7d		R	VT033006
41	Dsec	adPN	m	md1		L	VT033006
42	Dsec	lPN	m	ml2		R	VT033006
43	Dsec	adPN	up	VC3l	VM7v	L	VT033006
44	Dsec	adPN	u	VA7m		L	VT033006
45	Dsec	adPN	up	VC3l	VM3_VM2	R	VT033006
46	Dsec	lPN	m	ml3		R	VT033006
47	Dsec	adPN	up	VC3l	VC3m_VA2_VM5d	L	VT033006
48	Dsec	adPN	m	md2		R	VT033006
49	Dsec	adPN	up	VM7v	VC4_VC1_VM5d	L	VT033006
50	Dsec	adPN	m	md1		R	VT033006
51	Dsec	adPN	m	md2		L	VT033006
52	Dsec	adPN	up	VC3l	VM5d_DM6	L	VT033006
53	Dsec	adPN	m	md2		R	VT033006
54	Dsec	lPN	m	ml3		R	VT033006
55	Dsec	adPN	m	md1		R	VT033006
56	Dsec	adPN	up	VC3l	VA2_VM5d	R	VT033006
57	Dsec	adPN	up	VM7d	DM6	L	VT033006
58	Dsec	adPN	m	md2		L	VT033006
59	Dsec	adPN	up	VM7v	VM2	L	VT033006
60	Dsec	adPN	up	DL2v	DC3	R	VT033006
61	Dsec	adPN	m	md2		R	VT033006
62	Dsec	adPN	up	DM6	DM2_VM7v	L	VT033006
63	Dsec	adPN	up	DL2v	DC3	R	VT033006
64	Dsec	adPN	up	DM6		L	VT033006
65	Dsec	lPN	m	ml2		R	VT033006
66	Dsec	adPN	up	VM7d		L	VT033006
67	Dsec	adPN	u	VA2		L	VT033006
68	Dsec	adPN	up	DL2v	DC3	L	VT033006
69	Dsec	adPN	up	VL2a	DL4_D	L	VT033006
70	Dsec	adPN	u	VC3l		L	VT033006
71	Dsec	adPN	m	md1		L	VT033006
72	Dsec	adPN	u	DC1		R	VT033006
73	Dsec	adPN	up	VM7v	DM6_VM2	R	VT033006
74	Dsec	adPN	m	md1		L	VT033006
75	Dsec	adPN	up	DA4m	DA4l_DC1	R	VT033006
76	Dsec	lPN	m	ml1		R	VT033006
77	Dsec	lPN	m	ml3		R	VT033006
78	Dsec	adPN	up	DL2v	DC3	L	VT033006
79	Dsec	adPN	m	md1		R	VT033006
80	Dsec	lPN	m	ml3		L	VT033006
81	Dsec	adPN	up	DM6	VA2_VM7d_VM5d	L	VT033006
82	Dsec	adPN	up	VC3l	VM3_VM5d	L	VT033006
83	Dsec	adPN	up	VC3l	VM3_VM2	R	VT033006
84	Dsec	adPN	up	VC3l	VM5d	R	VT033006
85	Dsec	adPN	u	VL2a		L	VT033006
86	Dsec	adPN	up	VM5d	VM7d_VM3	R	VT033006
87	Dsec	adPN	up	DC1	DL4_D	L	VT033006
88	Dsec	adPN	up	DL2v	DL2d	R	VT033008
89	Dsec	adPN	u	VC3l		L	VT033008
90	Dsec	adPN	u	DL2v	DC3	L	VT033008
91	Dsec	adPN	m	md1		L	VT033008
92	Dsec	adPN	up	DM6	DM2_VM5d	R	VT033006
93	Dsec	lPN	m	ml3		R	VT033006
94	Dsec	adPN	u	VL2a		L	VT033006
95	Dsec	lPN	m	ml2		R	VT033006
96	Dsec	adPN	u	DC1		R	VT033006
97	Dsec	adPN	u	VM5d		R	VT033006
98	Dsec	lPN	m	ml3		R	VT033006
99	Dsec	adPN	up	VA2	VM2_VM3	R	VT033006
100	Dsec	lPN	m	ml2		L	VT033006
101	Dsec	adPN	up	VC3l	VM7d_DC4_VC3m	R	VT033006
102	Dsec	lPN	m	ml1		L	VT033006
103	Dsec	adPN	m	md2		L	VT033006
104	Dsec	adPN	up	DM6	VM2_VM3_VM7v	L	VT033006
105	Dsec	lPN	m	ml2		L	VT033006
106	Dsec	lPN	m	ml2		R	VT033006
107	Dsec	adPN	u	VL2a		R	VT033006
108	Dsec	adPN	m	md1		L	VT033006
109	Dsec	lPN	u	DM2		L	VT033006
110	Dsec	lPN	u	DA1		L	VT033006
111	Dsec	adPN	up	DM6	VM2_DM2	R	VT033006
112	Dsec	adPN	m	md1		L	VT033006
113	Dsec	adPN	up	VM5d	DM6	R	VT033006
114	Dsec	adPN	up	VM5d	VM7v_VC3l_VM3_VM2_DM6	L	VT033006
115	Dsec	lPN	u	DM2		L	VT033006
116	Dsec	adPN	m	md1		R	VT033006
117	Dsec	adPN	up	DL1		R	VT033006
118	Dsec	adPN	up	VM7v	VM2_VM3	L	VT033006
119	Dsec	adPN	u	VA2		L	VT033006
120	Dsec	adPN	up	VM2	VC4_VA2_VM7v	R	VT033006
121	Dsec	adPN	u	DC1		L	VT033006
122	Dsec	lPN	m	ml3		L	VT033006
123	Dsec	adPN	u	DC1		R	VT033006
124	Dsec	adPN	m	md1		R	VT033006
125	Dsec	lPN	m	ml4		R	GMR_86C10
126	Dsec	lPN	u	DM2		L	VT033006
127	Dsec	lPN	u	DA1		R	VT033006
128	Dsec	lPN	u	DA1		R	VT033006
129	Dsec	lPN	u	DA1		L	VT033006
130	Dsec	lPN	u	DA1		L	VT033006
131	Dsec	lPN	u	DA1		R	VT033006
132	Dsec	lPN	u	DA1		L	VT033006
133	Dsec	adPN	u	VM5d		R	GMR_86C10
