## Supplementary Table 4 for "Olfactory projection neuron rewiring in the brain of an ecological specialist"

### Sheet: Sheet1
Supplementary Table 4: List of potential PN downstream neurons based on EM circuit data.
Name	neuprint ID	Type
LHPD4c1	421641859	lateral horn neuron
LHCENT6	5813068669	lateral horn neuron
LHCENT2	327499164	lateral horn neuron
MBON18	5813020828	mushroom body output neuron
NPFP1	1043117106
LHAD3a2_a	360246734	lateral horn neuron
LHMB1	5813020988	lateral horn neuron
MBON24	487143497	mushroom body output neuron
SLP044_b	359555152	superior lateral protocerebrum neuron
SLP098	5813019807	superior lateral protocerebrum neuron
SLP098	5813019807	superior lateral protocerebrum neuron
SLP101	329582105	superior lateral protocerebrum neuron
SLP101	391630222	superior lateral protocerebrum neuron
SLP102	330303073	superior lateral protocerebrum neuron
SLP102	330640381	superior lateral protocerebrum neuron
SLP102	360315461	superior lateral protocerebrum neuron
SLP102	299272806	superior lateral protocerebrum neuron
SLP103	391599963	superior lateral protocerebrum neuron
SLP103	361964228	superior lateral protocerebrum neuron
SLP103	359900300	superior lateral protocerebrum neuron
SLP104	5813087454	superior lateral protocerebrum neuron
SLP104	329215304	superior lateral protocerebrum neuron
SLP104	327509674	superior lateral protocerebrum neuron
SLP105	297860627	superior lateral protocerebrum neuron
SLP105	297519843	superior lateral protocerebrum neuron
SLP105	328209735	superior lateral protocerebrum neuron
SLP106	326504486	superior lateral protocerebrum neuron
SLP106	327519295	superior lateral protocerebrum neuron
SLP107	296143923	superior lateral protocerebrum neuron
SLP107	325814784	superior lateral protocerebrum neuron
SLP108	325484974	superior lateral protocerebrum neuron
SLP113	390589591	superior lateral protocerebrum neuron
SLP138	451658249	superior lateral protocerebrum neuron
SLP193_a	421642764	superior lateral protocerebrum neuron
SLP205	296829531	superior lateral protocerebrum neuron
SLP328	391971839	superior lateral protocerebrum neuron
SIP006	328265281	superior intermediate protocerebrum neuron
SIP007	5813020789	superior intermediate protocerebrum neuron
SIP007	298935146	superior intermediate protocerebrum neuron
SIP007	298935146	superior intermediate protocerebrum neuron
SIP008	330989587	superior intermediate protocerebrum neuron
SIP008	359628017	superior intermediate protocerebrum neuron
SIP009	548562283	superior intermediate protocerebrum neuron
SIP009	518899771	superior intermediate protocerebrum neuron
SIP010	609587511	superior intermediate protocerebrum neuron
SIP010	609591989	superior intermediate protocerebrum neuron
SIP010	609591880	superior intermediate protocerebrum neuron
SIP011	609591758	superior intermediate protocerebrum neuron
SIP011	609591891	superior intermediate protocerebrum neuron
SIP011	609587594	superior intermediate protocerebrum neuron
SIP011	609591823	superior intermediate protocerebrum neuron
SIP012	607886496	superior intermediate protocerebrum neuron
SIP012	576864518	superior intermediate protocerebrum neuron
SIP013	5813104563	superior intermediate protocerebrum neuron
SIP013	609501640	superior intermediate protocerebrum neuron
SIP013	609591686	superior intermediate protocerebrum neuron
SIP013	577205852	superior intermediate protocerebrum neuron
SMP022	516857964	superior medial protocerebrum neuron
SMP022	640276971	superior medial protocerebrum neuron
SMP022	515092013	superior medial protocerebrum neuron
SMP023	579239039	superior medial protocerebrum neuron
SMP023	578919867	superior medial protocerebrum neuron
SMP024	609247082	superior medial protocerebrum neuron
SMP024	5813082780	superior medial protocerebrum neuron
SMP024	579260627	superior medial protocerebrum neuron
SMP024	5813019920	superior medial protocerebrum neuron
SMP024	735470305	superior medial protocerebrum neuron
SMP025	297572235	superior medial protocerebrum neuron
SMP025	266873401	superior medial protocerebrum neuron
SMP025	5813055768	superior medial protocerebrum neuron
SMP025	298245502	superior medial protocerebrum neuron
SMP025	267223104	superior medial protocerebrum neuron
SMP034	5813039860	superior medial protocerebrum neuron
SMP034	266191395	superior medial protocerebrum neuron
SMP549	329566197	superior medial protocerebrum neuron
CL017	544831533	superior clamp neuron
CL018	578587420	superior clamp neuron
CL018	548225503	superior clamp neuron
CL018	543412036	superior clamp neuron
CL018	574420970	superior clamp neuron
CL019_a	759633968	superior clamp neuron
CL019_b	5812981249	superior clamp neuron
CL019_b	543023799	superior clamp neuron
CL019_b	578587259	superior clamp neuron
CL020	542699260	superior clamp neuron
CL020	547551580	superior clamp neuron
LHAV6c1	544435277	lateral horn neuron
LHAV6c1	482732443	lateral horn neuron
LHAV6c1	548199677	lateral horn neuron
LHAV6c1	607212413	lateral horn neuron
LHAV6d1	5813067769	lateral horn neuron
LHAV6d1	609587618	lateral horn neuron
LHAV6d1	519249805	lateral horn neuron
